# A novel class of tiny box C/D-like RNAs reveals hidden complexity in the mouse box C/D RNA repertoire

**DOI:** 10.64898/2026.07.28.740266

**Authors:** Caetano Tomas, Grand Baptiste, Hebras Jade, Feat Michelle, Zytnicki Matthias, Cavaillé Jérôme

## Abstract

In recent years, the catalog of mammalian box C/D small nucleolar RNAs (SNORDs) has expanded considerably, with several hundred members now annotated in humans. Despite being a well-characterized family of antisense small noncoding RNAs, the full diversity of mammalian box C/D SNORDs remains incompletely understood. To address this, we combined deep sequencing of Fibrillarin- and Snu13-associated RNAs with systematic mining of a large collection of publicly available small RNA-seq datasets spanning diverse mouse tissues and cell types. This integrative approach uncovered an unexpectedly large repertoire of box C/D-like RNAs, comprising more than 20 000 distinct species. These RNAs display the defining hallmarks of intronic SNORDs but are expressed at low levels and exhibit poor evolutionary conservation. Strikingly, approximately 70% are only 20-50 nucleotides long, making them substantially shorter than canonical SNORDs. We designate this previously unrecognized class of box C/D-like RNAs as tiny SNORDs (tiSNORDs). Functional characterization of a representative 36-nucleotide tiSNORD demonstrates that, despite its reduced size, it retains nucleolar 2′-O-ribose methylation guide activity. The discovery of this previously unrecognized class of box C/D-like RNAs substantially expands the known repertoire of SNORDs and raises fundamental questions regarding their biogenesis, functional potential and evolutionary significance.
