## Supplemental Table 3 for "A novel class of tiny box C/D-like RNAs reveals hidden complexity in the mouse box C/D RNA repertoire"

### Sheet: small RNA datasets
Samples	Samples	Acession numbers	References
IP_Tissue	Ip-Fib (Adult brain)	GSE333474	This study
IP_Tissue	Ip-Fib (e15.5 brain)	GSE333474	This study
IP_Tissue	Ip-Fib (e15.5 body)	GSE333474	This study
IP_Tissue	Ip-Fib (e15.5 placenta)	GSE333474	This study
IP_In vitro immortalised cell lines	Ip-Snu13 (hepa1.6)	SRR15609490; SRR15609491; SRR15609492; SRR15609493;SRR15609494	PMID: 37037902
IP_Tissue	Ip-Miwi (P14 testes)	SRR363956	PMID: 22121019
IP_In vitro primary cells	Ip-Ago2 (MEFs)	SRR1654495;SRR1654496;SRR1654497
Tissue	Bone marrow	GSM3380482;GSM3380481;GSM3380480;GSM3380479;GSM3380478;GSM3380477; GSM3380476; GSM3380475; GSM3380474; GSM3380473; GSM3380472; GSM3380471	PMID: 32978296
Tissue	Brain	GSM3380496;GSM3380495;GSM3380494;GSM3380493;GSM3380492;GSM3380491;GSM3380490;GSM3380489;GSM3380488;GSM3380487;GSM3380486;GSM3380485;GSM3380484;GSM3380483	PMID: 32978296
Tissue	Heart	GSM3380509;GSM3380508;GSM3380507;GSM3380506;GSM3380505;GSM3380504;GSM3380503;GSM3380502;GSM3380501;GSM3380500;GSM3380499;GSM3380498;GSM3380497;	PMID: 32978296
Tissue	Intestine	GSM3380521; GSM3380520; GSM3380519; GSM3380518; GSM3380517; GSM3380516; GSM3380515; GSM3380514; GSM3380513; GSM3380512; GSM3380511; GSM3380510	PMID: 32978296
Tissue	Liver	GSM3380413;GSM3380412; GSM3380411; GSM3380410; GSM3380409; GSM3380408; GSM3380409; GSM3380408; GSM3380407; GSM3380406; GSM3380405; GSM3380404; GSM3380403; GSM3380402; GSM3380401; GSM3380400	PMID: 32978296
Tissue	Kidney	GSM3380527;GSM3380526;GSM3380525;GSM3380524;GSM3380523;GSM3380522;GSM3380399; GSM3380398; GSM3380397; GSM3380396; GSM3380395; GSM3380394; GSM3380393; GSM3380392	PMID: 32978296
Tissue	Lung	GSM3380426;GSM3380425; GSM3380424;GSM3380423; GSM3380422; GSM3380421; GSM3380420; GSM3380419; GSM3380418;GSM3380417; GSM3380416; GSM3380415; GSM3380414	PMID: 32978296
Tissue	Muscle	GSM3380440;GSM3380439; GSM3380438; GSM3380437; GSM3380436; GSM3380435; GSM3380434; GSM3380433; GSM3380432; GSM3380431; GSM3380430; GSM3380429; GSM3380428; GSM3380427	PMID: 32978296
Tissue	Pancreas	GSM3380453;GSM3380452; GSM3380451; GSM3380450; GSM3380449; GSM3380448; GSM3380447; GSM3380446; GSM3380445; GSM3380444; GSM3380442; GSM3380441	PMID: 32978296
Tissue	Spleen	GSM3380467;GSM3380466;GSM3380465;GSM3380464;GSM3380463;GSM3380462;GSM3380461;GSM3380460;GSM3380459;GSM3380458;GSM3380457;GSM3380456; GSM3380455; GSM3380454	PMID: 32978296
Tissue	Testis	GSM4213272;GSM4213271;GSM4213270;GSM3380470:GSM3380469; GSM3380468	PMID: 32978296
Tissue	Skin	SRR26955619; SRR26955620; SRR26955621
Tissue	Adipose High Fat Diet -3 weeks (HFD3)	SRR27766137; SRR27766136; SRR27766135; SRR27766134	PMID: 39536934
Tissue	Adipose Normal Diet -3 weeks (ND3)	SRR27766149;SRR27766148; SRR27766147; SRR27766146	PMID: 39536934
Tissue	euBAT	SRR31478769; SRR31478768; SRR31478767; SRR31478766
Tissue	Thymus (from 2 weeks-3months)	SRR10377845; SRR10377847; SRR10377849; SRR10377851; SRR10377853; SRR10377855	PMID: 32307889
Tissue	Thymus (P0)	SRR3651251; SRR3651252	Mouse ENCODE project
Tissue	Brain (e15.5)	SRR21162567; SRR21162566; SRR21162565; SRR21162564; SRR21162563; SRR21162562	PMID: 37679839
Tissue	Cortex (e14)	SRR26095687;SRR26095688;SRR26095689;SRR26095690;SRR26095691;SRR26095694 SRR26095705;SRR26095716;SRR26095725;SRR26095726;SRR26095727;SRR26095728	PMID: 39433948
Tissue	Cortex (e17)	SRR26095712;SRR26095713;SRR26095714;SRR26095715;SRR26095717;SRR26095718 SRR26095719;SRR26095720;SRR26095721;SRR26095722;SRR26095723;SRR26095724	PMID: 39433948
Tissue	Cortex (P0)	SRR26095699;SRR26095700;SRR26095701;SRR26095702;SRR26095703;SRR26095704 SRR26095706;SRR26095707;SRR26095708;SRR26095709;SRR26095710;SRR26095711	PMID: 39433948
Tissue	BAT (young)	GSM6719047;GSM6719321;GSM6719353	PMID: 37106037
Tissue	BAT (aged)	GSM6719595;GSM6719033;GSM6719701;GSM6719017;GSM6718992;GSM6719177 GSM6719234	PMID: 37106037
Tissue	Bone (young)	GSM6719660;GSM6719759;GSM6719631;GSM6719396;GSM6719432;GSM6719191 GSM6719517;GSM6719065;GSM6719601;GSM6719018;GSM6719194;GSM6719186	PMID: 37106037
Tissue	Bone (aged)	GSM6719149;GSM6719123;GSM6719748;GSM6719501;GSM6719453;GSM6719465 GSM6719199	PMID: 37106037
Tissue	Brain (young)	GSM6719002;GSM6719049;GSM6719491;GSM6719169;GSM6719549;GSM6719379;GSM6719176;GSM6719451;GSM6719215;GSM6719620	PMID: 37106037
Tissue	Brain (aged)	GSM6719116;GSM6719438;GSM6719386;GSM6719527;GSM6719101;GSM6719360;GSM6719427	PMID: 37106037
Tissue	Gonadal adipose tissue (GAT;young)	GSM6719050;GSM6719651;GSM6719622;GSM6719127;GSM6719743;GSM6719726 GSM6719151;GSM6719645;GSM6719168;GSM6719185	PMID: 37106037
Tissue	Gonadal adipose tissue (GAT;aged)	GSM6719486;GSM6719302;GSM6719756;GSM6719539	PMID: 37106037
Tissue	Heart (young)	GSM6719054;GSM6719087;GSM6719029;GSM6719417;GSM6719200;GSM6719331 GSM6719760;GSM6718994;GSM6719296;GSM6719635;GSM6719376	PMID: 37106037
Tissue	Heart (aged)	GSM6719487;GSM6719068;GSM6719285;GSM6719109;GSM6719667;GSM6719591 GSM6719299	PMID: 37106037
Tissue	Kidney (young)	GSM6719653;GSM6719713;GSM6719346;GSM6719278;GSM6719294;GSM6719028 GSM6719714;GSM6719668;GSM6719728;GSM6719171;GSM6719646	PMID: 37106037
Tissue	Kidney (aged)	GSM6719150;GSM6719110;GSM6719071;GSM6719529;GSM6719126;GSM6719073 GSM6719252;GSM6719610	PMID: 37106037
Tissue	Limb muscle (young)	GSM6719074;GSM6719089;GSM6719317;GSM6719173;GSM6719683;GSM6719156 GSM6719010;GSM6719245;GSM6719536;GSM6719593	PMID: 37106037
Tissue	Limb muscle (aged)	GSM6719287;GSM6719351;GSM6719113;GSM6719430;GSM6719621	PMID: 37106037
Tissue	Liver (young)	GSM6719630;GSM6719342;GSM6719762;GSM6719172;GSM6719551;GSM6719570 GSM6719160;GSM6719128;GSM6719083;GSM6719399;GSM6719069;GSM6719319	PMID: 37106037
Tissue	Liver (aged)	GSM6719304;GSM6719001;GSM6719535;GSM6719594;GSM6719638;GSM6719034 GSM6719429	PMID: 37106037
Tissue	Lung (young)	GSM6719721;GSM6719689;GSM6719673;GSM6719080;GSM6719375;GSM6719209 GSM6719006;GSM6719318;GSM6719347;GSM6719398;GSM6719426;GSM6719227	PMID: 37106037
Tissue	Lung (aged)	GSM6719596;GSM6719040;GSM6719250;GSM6719183;GSM6719106;GSM6719305 GSM6719408;GSM6719265	PMID: 37106037
Tissue	Mesenteric adipose tissue (MAT;young)	GSM6719607;GSM6719659;GSM6719323;GSM6719598;GSM6719057;GSM6719030;GSM6719504;GSM6719700	PMID: 37106037
Tissue	Mesenteric adipose tissue (MAT;aged)	GSM6719289;GSM6719309;GSM6719334;GSM6719363;GSM6719742;GSM6719118;GSM6719243	PMID: 37106037
Tissue	Bone marrow (young)	GSM6719107;GSM6719333;GSM6719425;GSM6719361;GSM6719745;GSM6719297;GSM6719518 GSM6719365;GSM6719402;GSM6719230;GSM6719178;GSM6719751	PMID: 37106037
Tissue	Bone marrow (aged)	GSM6719521;GSM6719381;GSM6719460;GSM6719166;GSM6719053;GSM6719092;GSM6719655 GSM6719153	PMID: 37106037
Tissue	Pancreas (young)	GSM6719508;GSM6719495;GSM6719078;GSM6719371;GSM6719414;GSM6719036;GSM6719747 GSM6719120;GSM6719182;GSM6719671	PMID: 37106037
Tissue	Pancreas (aged)	GSM6719709;GSM6719344;GSM6719368;GSM6719600;GSM6719483;GSM6719761	PMID: 37106037
Tissue	Subcutaneous Adipose tissues (SCAT, young)	GSM6719519;GSM6719577;GSM6719288;GSM6719523;GSM6719732;GSM6719562	PMID: 37106037
Tissue	Subcutaneous Adipose tissues (SCAT, aged)	GSM6719032;GSM6719139;GSM6719706;GSM6719675;GSM6719079;GSM6719364	PMID: 37106037
Tissue	Skin(young)	GSM6719708;GSM6719115;GSM6719431;GSM6719423;GSM6719240;GSM6719140 GSM6719158;GSM6719122;GSM6719404;GSM6719216;GSM6719569	PMID: 37106037
Tissue	Skin(aged)	GSM6719043;GSM6719672;GSM6719608;GSM6719496;GSM6719733;GSM6719329	PMID: 37106037
Tissue	Small intestine (young)	GSM6719084;GSM6719098;GSM6719208;GSM6719434;GSM6719554;GSM6719568 GSM6719044;GSM6719505;GSM6719704;GSM6719258;GSM6719339;GSM6719340	PMID: 37106037
Tissue	Small intestine (aged)	GSM6719012;GSM6719013;GSM6719014;GSM6719015;GSM6719016;GSM6719017;GSM6719018	PMID: 37106037
Tissue	Spleen (young)	GSM6719340;GSM6719415;GSM6719421;GSM6719662;GSM6719449;GSM6719725;GSM6719037 GSM6719614;GSM6719045;GSM6719326;GSM6719687;GSM6719705	PMID: 37106037
Tissue	Spleen (aged)	GSM6719020;GSM6719350;GSM6719467;GSM6719576;GSM6719064;GSM6719270 GSM6719210;GSM6719560	PMID: 37106037
In vitro immortalised cell lines	Min6 (pancreas)	SRR15291428	PMID: 36960965
In vitro immortalised cell lines	Alpha_TC-1 (pancreas)	SRR15291427	PMID: 36960965
In vitro immortalised cell lines	Beta_TC-6 (pancreas)	SRR15291446	PMID: 36960965
In vitro immortalised cell lines	CT26 (colon)	SRR11602084; SRR11602082; SRR11602081
In vitro immortalised cell lines	MC38 (colon)	SRR11602127; SRR11602126; SRR11602125
In vitro immortalised cell lines	HT22 (hippocampe)	SRR3992479	PMID: 28952053
In vitro immortalised cell lines	Neuro2A (neuroblastome)	SRR6080180	PMID: 30018314
In vitro immortalised cell lines	Raw264 (macrophage)	SRR5645765; SRR5645766; SRR5645767	PMID: 29322359
In vitro immortalised cell lines	Raw264 (macrophage)	SRR24471274; SRR24471275; SRR24471276
In vitro immortalised cell lines (+LPS)	Raw264/LPS (macrophage)	SRR24471270; SRR24471269; SRR24471268
In vitro immortalised cell lines	RENCA (kidney)	SRR18115274; SRR18115273	PMID: 35625614
In vitro immortalised cell lines	B16 (skin, melanoma)	SRR7692540; SRR7692539
In vitro immortalised cell lines	NIH-3T3 (fibroblaste)	SRR10828466; SRR10828465; SRR10828464
In vitro immortalised cell lines	C2C12 (muscle)	SRR6080188	PMID: 30018314
In vitro cultured primary dentritic cells	Dendritic cells (from Bone marrow)	SRR6897860; SRR6897856; SRR6897852; SRR6897848	PMID: 31338984
In vitro cultured primary dentritic cells (+LPS)	Dendritic cells/LPS (from Bone marrow)	SRR6897849;SRR6897853;SRR6897857;SRR6897861	PMID: 31338984
In vitro cultured primary macrophages	Macrophages (from bone marrow)	SRR1648877;SRR1648878	PMID: 25533351
In vitro cultured primary fibroblasts	Fibroblasts (skin)	SRR15201783; SRR15201781; SRR15201780	PMID: 36367485
In vitro cultured primary adipocytes	pre-Adipocytes	SRR21970104;SRR21970103	PMID: 37322541
In vitro cultured primary adipocyte (+IL4)	Beige adipocytes	SRR21970102; SRR21970101	PMID: 37322541
In vitro cultured primary mouse embryonic fibroblasts	MEF#1	SRR8862192;SRR8862193;SRR8862194;SRR8862195;SRR8862196;SRR8862197;SRR8862198	PMID: 31519739
In vitro cultured primary mouse embryonic fibroblasts	MEF#2	SRR26989782;SRR26989781;SRR26989780;SRR26989779	PMID: 40402745
Cell population isolated from tissues	CD4#1 (Tcells from spleen)	SRR2383742;SRR2383743;SRR2383741	PMID: 27481129
Cell population isolated from tissues	CD4 #2 (Tcells from spleen)	SRR4289813;SRR4289814 ;SRR4289815 ;SRR4289816 ;SRR4289817 SRR4289818 ;SRR4289819 ;SRR4289820;SRR4289821 ;SRR4289822 ;SRR4289823	PMID: 33574820
Cell population isolated from tissues	CD8 (neonatal, from spleen)	SRR1803395;SRR1803396;SRR1803393;SRR1803394	PMID: 26416483
Cell population isolated from tissues	CD8 (adult, from spleen)	SRR1803391;SRR1803392;SRR1803389;SRR1803390	PMID: 26416483
Cell population isolated from tissues	pro-B cells (young, from bone marrow)	SRR6512706;SRR6512705;SRR6512704;SRR6512703	PMID: 30180872
Cell population isolated from tissues	pro-B cells (old, from bone marrow)	SRR6512714;SRR6512713;SRR6512712;SRR6512711	PMID: 30180872
Cell population isolated from tissues	pre-B cells (young, from bone marrow)	SRR6512710;SRR6512709;SRR6512708;SRR6512707	PMID: 30180872
Cell population isolated from tissues	pre-B cells (old, from bone marrow)	SRR6512718;SRR6512717;SRR6512716;SRR6512715	PMID: 30180872
Cell population isolated from tissues	Primordial Germ cells-E11,5_E12,5_E13,5 from gonades (males)	GSM2610534; GSM2610532;GSM2610530	PMID: 29187591
Cell population isolated from tissues	Primordial Germ cells-E11,5_E12,5_E13,5 from gonades (females)	GSM2610533;GSM2610531;GSM2610529	PMID: 29187591
Cell population isolated from tissues	somatic stromal cells-E11,5_E12,5_E13,5 from gonades (male)	GSM2610540;GSM2610538;GSM2610536	PMID: 29187591
Cell population isolated from tissues	somatic stromal cells-E11,5_E12,5_E13,5 from gonades (female)	GSM2610539;GSM2610537;GSM2610535	PMID: 29187591
in vitro cultured multipotent ES cells (undifferentiated)	mESC#1 (LIF)	SRR1792520;SRR1792521;SRR1792522	PMID: 33396256
in vitro cultured multipotent ES cells (RA differentiation)	mESC#1 + RA	SRR1792523;SRR1792524;SRR1792525
in vitro cultured multipotent ES cells (undifferentiated)	mESC#2	SRR14076174
in vitro cultured multipotent ES cells (RA differentiation)	mESC#2 +RA	SRR14076178
in vitro cultured multipotent ES cells (undifferentiated)	mESC#3 (serum)	SRR4252379 ;SRR4252377	PMID: 29129685
in vitro cultured multipotent ES cells (undifferentiated)	mESC#4 (2i)	SRR4252376 ; SRR4252372	PMID: 29129685
in vitro cultured multipotent ES cells (undifferentiated)	mESC#5 (R2i)	SRR4252366 ; SRR4252357	PMID: 29129685
in vitro cultured multipotent ES cells (undifferentiated)	mESC#6 (serum-LIF)	ERR1539287 ; ERR1539285 ; ERR1539283 ; ERR1539288 ; ERR1539286 ; ERR1539284	PMID: 31885203
in vitro cultured multipotent ES cells (ectodermal differentiation from D1-D6)	mESC#6_Ectodermal	ERR1539232; ERR1539230; ERR1539334; ERR1539229; ERR1539333; ERR1539331 ERR1539312; ERR1539295; ERR1539277; ERR1539260; ERR1539244; ERR1539227 ERR1539228, ERR1539261; ERR1539296; ERR1539332; ERR1539335; ERR1539231	PMID: 31885203
in vitro cultured multipotent ES cells (endodermal differentiation from D1-D6)	mESC#6_Endodermal	ERR1539251 ; ERR1539249 ; ERR1539248 ; ERR1539246 ; ERR1539245 ; ERR1539242 ; ERR1539241 ERR1539239 ; ERR1539238 ; ERR1539236 ; ERR1539235 ; ERR1539233	PMID: 31885203
in vitro cultured multipotent ES cells (mesodermal differentiation from D1-D9)	mESC#6_Mesodermal	ERR1539311; ERR1539307; ERR1539305; ERR1539302; ERR1539299; ERR1539294 ERR1539291; ERR1539310;ERR1539309;ERR1539308;ERR1539306;ERR1539304 ERR1539303;ERR1539301;ERR1539300;ERR1539298;ERR1539297;ERR1539293 ERR1539292;ERR1539290;ERR1539289	PMID: 31885203
in vitro cultured multipotent ES cells (EpisSC differentiation from D2-D13)	mESC#6_EpiSC	ERR1539282;ERR1539280;ERR1539278;ERR1539275;ERR1539274;ERR1539272 ERR1539271;ERR1539269;ERR1539268;ERR1539266;ERR1539265;ERR1539263 ERR1539262;ERR1539258;ERR1539256;ERR1539255;ERR1539253;ERR1539252 ERR1539281;ERR1539279;ERR1539276;ERR1539273;ERR1539270;ERR1539267 ERR1539264;ERR1539259;ERR1539257;ERR1539254	PMID: 31885203
in vitro cultured multipotent ES cells (undifferentiated)	NPC (Neural Progenitor Cells)	SRR26095696;SRX21810345; SRR26095698	PMID: 39433948
in vitro cultured multipotent ES cells (neuronal differentiation)	Neurons	SRR26095692; SRR26095693; SRR26095695	PMID: 39433948
