## Supplemental Table 7 for "A novel class of tiny box C/D-like RNAs reveals hidden complexity in the mouse box C/D RNA repertoire"

### Sheet: Feuil1
DNA oligonucleotide used	Sequences (5' to 3')
tiSNORD detection (Northern blotting)
#9778	TGACTCAGAGTAAGATTCATCACAGTCA
#14716	TGTCAGAGAAGACACCATCACTCATCACACAGC
#2511	CATCAGCACAGCTGAGCAGAGACCACGGTCATCATGTGAA
#6177	ACTCAGAGTCTCTGCTGGATCCACTGACTTAGCACATCATAGCCC
#13826	TCTCAGCTATACATCACAGACA
#15995	GTTCAGAATTATGCTACTCATCATAAAC
U22	ATCCCTCAGACAGTTCCTTCTGG
7SK	GTGTCTGGAGTCTTGGAAGC
pre-tRNA-Ile2	CGCTCTCGCGCTCACACTGTTGT
5'-end (primer extension)
#9778	TGACTCAGAGTAAGATTCA
#14716	TGTCAGAGAAGACACCATC
Methylation (primer extension low dNTP)	CGCCAAGCTGTTAACAGGCC

### Sheet: Sheet1
Chr8	#9778
Northern	TGACTCAGAGTAAGATTCATCACAGTCA
primer ext	TGACTCAGAGTAAGATTCA
Asap	#14716
Northern	TGTCAGAGAAGACACCATCACTCATCACACAGC
primer ext	TGTCAGAGAAGACACCATC
primer ext minigene	CGCCAAGCTGTTAACAGGCC
U22	ATCCCTCAGACAGTTCCTTCTGG
7SK	GTGTCTGGAGTCTTGGAAGC
pre-tRNA-Ile2	CGCTCTCGCGCTCACACTGTTGT
